# Control of antigen presentation on MHC-I by a bacterial secretion system

**DOI:** 10.1101/2025.11.19.689332

**Authors:** Owen Leddy, Rachel McGinn, Benjamin Allsup, Madison Leone, Penny Timms, Matias Gutierrez-Gonzalez, Ahmed S. Fahad, Ryan Milligan, Wilfredo F. Garcia-Beltran, Brandon J. DeKosky, Forest M. White, Bryan D. Bryson

**Author notes:** Equal contribution (Owen Leddy, Rachel McGinn). Equal contribution (Forest M. White, Bryan D. Bryson).

## Abstract

*Mycobacterium tuberculosis* (Mtb) remains one of the world’s leading infectious killers. Although CD8□ T cells contribute to immune control of tuberculosis, the pathways through which bacterial antigens access major histocompatibility complex class I (MHC-I) antigen presentation remain incompletely defined. Here, we show that the activity of an Mtb secretion system actively promotes antigen presentation on MHC-I. Using quantitative immunopeptidomics, host and bacterial genetic perturbations, and T cell activation assays, we demonstrate that presentation of Mtb-derived peptides on MHC-I requires the ESX-1 type VII secretion system. Presentation of these peptides proceeds in a manner dependent on the transporter associated with antigen processing (TAP) but independent of host cell mechanisms such as autophagy or MPEG1-mediated pore formation. Chemical induction of phagosomal membrane damage fails to restore antigen presentation in the absence of ESX-1 activity, suggesting that pathogen-encoded secretion, not nonspecific membrane rupture, governs access to MHC-I antigen processing pathways. These findings reveal a secretion system–driven mechanism of antigen presentation, redefining how mycobacteria interface with host MHC-I pathways, potentially informing tuberculosis vaccine design strategies, and highlighting a potential route for synthetic antigen delivery to the cytosol in therapeutics and vaccination.

**One-sentence summary:** Presentation of *Mycobacterium tuberculosis* antigens on MHC class I through a cytosolic pathway depends on a bacterial secretion system rather than host response and cross-presentation pathways.
