## Supplemental Table 1 for "Control of antigen presentation on MHC-I by a bacterial secretion system"

gene_id	log2FC	p_adj
dnaA	-0.321747863	0.805969356
dnaN	-0.413891325	0.854292626
gyrB	0.194473011	0.905825945
gyrA	0.59576951	0.553724196
Rv0007	0.217831357	0.943711491
ppiA	0.075582436	0.982336135
Rv0011c	0.167875088	0.946535817
pknB	0.15277834	0.951218488
pbpA	0.066273964	0.987958513
pstP	0.112387779	0.971579928
fhaB	0.191656322	0.948241955
fhaA	0.259988875	0.864488645
Rv0026	0.042058823	0.992616185
bioF2	0.071607998	0.982336135
Rv0038	0.31491678	0.920133718
mtc28	0.066358385	0.984680403
leuS	0.431320623	0.727601185
Rv0042c	-0.003320006	0.99905878
Rv0045c	-0.399405423	0.87343898
ino1	-0.9894351	0.118640239
Rv0047c	-0.506307335	0.694442806
Rv0048c	-0.062594941	0.9885966
Rv0049	0.148211462	0.962149137
ponA1	-0.154754836	0.948241955
rpsF	-0.341869453	0.866858656
ssb	0.071609071	0.987958513
rpsR1	-0.235834459	0.937213189
rplI	0.484100702	0.763658757
Rv0057	0.842980076	0.506335272
dnaB	0.204178822	0.904552945
Rv0060	0.299312411	0.851686669
Rv0061c	0.223902494	0.936028736
Rv0064	0.117147925	0.96793464
icd2	0.071084404	0.977437058
sdaA	-0.478795844	0.805969356
Rv0072	0.43211027	0.770259883
Rv0073	0.218525247	0.920133718
Rv0074	-0.001410858	0.99905878
Rv0075	0.083193317	0.977437058
Rv0078A	0.762597373	0.613442849
Rv0078B	0.796465518	0.468081568
Rv0088	0.39126763	0.837397179
ctpA	-0.087002586	0.978434143
Rv0097	-0.657478347	0.633277572
fadD10	0.040265117	0.992616185
nrp	-0.17458867	0.937213189
Rv0102	0.241696656	0.925161022
ctpB	0.133232614	0.953418311
Rv0106	-1.060815912	0.37757044
ctpI	-0.587200545	0.709109587
Rv0108c	-1.419808723	0.014598094
Rv0111	0.239982279	0.937213189
gca	0.381633508	0.844032567
gmhA	0.14766279	0.962474447
ldtA	-0.702818978	0.625584753
oxcA	-0.639518589	0.671009876
fusA2	-0.658242043	0.638411136
pepA	0.044157639	0.992616185
treS	0.122777084	0.959267433
mak	0.383577647	0.866858656
fbpC	-0.27999111	0.85944254
ephF	0.624615608	0.700910456
Rv0135c	-0.345395841	0.862826717
Rv0141c	-0.427754927	0.771506659
Rv0142	-0.805278277	0.563216574
Rv0144	0.020745787	0.998429234
Rv0145	0.194984756	0.909264071
Rv0146	-0.247840425	0.925161022
Rv0147	-0.068101775	0.978403865
Rv0148	-0.262959156	0.905526684
Rv0149	0.420097716	0.846340585
fadE2	0.485461637	0.794278708
pntAa	0.034755863	0.99451815
pntB	0.408659621	0.762525598
Rv0157A	-1.498450368	0.029238315
Rv0158	0.3763986	0.867258787
TB18.5	-0.026345748	0.995015474
mce1R	-1.398204719	0.03934386
fadD5	-1.491867824	0.001110068
yrbE1A	-0.846208584	0.230572425
yrbE1B	-1.11720893	0.111814411
mce1A	-0.862255376	0.176235013
mce1B	-0.939372106	0.122665988
mce1C	-0.780317408	0.214768633
mce1D	-0.783071478	0.231532301
lprK	-0.786174548	0.296225732
mce1F	-0.471595908	0.609974929
Rv0175	0.325454595	0.865909575
Rv0176	0.295959045	0.903812217
Rv0177	0.38095165	0.779464593
Rv0178	-0.137605061	0.957988299
lprO	-0.099818169	0.969596663
Rv0180c	0.90113537	0.553724196
Rv0184	-0.018323845	0.998429234
bglS	0.267125634	0.909264071
Rv0188	-1.584288015	0.008900305
ilvD	0.503775667	0.735287413
Rv0190	1.04736932	0.339419291
Rv0192	0.408400285	0.845524264
Rv0193c	-1.589198739	0.028951702
Rv0197	-0.87722223	0.231532301
zmp1	0.477400383	0.708459361
mmpL11	0.573250509	0.638500802
mmpL3	-0.031772256	0.992616185
Rv0207c	0.157668672	0.951998019
Rv0208c	-0.909707149	0.481512074
pckA	-0.155632597	0.937213189
lipC	0.305483529	0.85741554
Rv0223c	-0.264206466	0.925161022
Rv0225	0.824729227	0.595192834
Rv0227c	-0.078753749	0.977437058
Rv0229c	0.538759106	0.805958153
php	-0.53834514	0.625584753
fadE4	-0.860953591	0.501700553
Rv0232	-1.376428527	0.01705028
nrdB	-1.291638186	0.022846632
Rv0236A	0.395523907	0.862826717
aftD	0.69085493	0.638185184
Rv0238	0.481512423	0.785332663
vapB24	0.702910511	0.638185184
htdX	0.105646014	0.977360214
fabG4	1.60058523	0.039394072
fadA2	1.449379936	0.037058151
fadE5	-0.004787707	0.998429234
Rv0246	0.350530582	0.898927056
Rv0247c	0.793128395	0.337003712
Rv0248c	1.014333966	0.149347322
Rv0249c	0.594171762	0.580564929
Rv0250c	-0.405084203	0.742058638
PPE2	-0.90177286	0.437228912
oplA	0.446398688	0.781866185
Rv0268c	-1.260467304	0.029238315
fadD2	-0.157225487	0.945794283
fadE6	0.067711993	0.981650842
Rv0272c	-0.65578959	0.68131346
Rv0275c	-0.881246491	0.409717064
Rv0276	-1.141264119	0.031844151
vapB25	0.060648824	0.981650842
vapC25	0.825763184	0.609226886
PPE3	-1.639658807	0.006000987
Rv0281	-0.336765192	0.845524264
eccA3	-0.016391013	0.998429234
eccB3	0.735771826	0.383161918
eccC3	0.280224072	0.830161007
PPE4	0.208865417	0.936028736
esxG	0.313280934	0.87228172
esxH	0.800692893	0.412562312
espG3	0.636307875	0.708459361
eccD3	1.397565317	0.164248428
mycP3	0.393726995	0.830161007
eccE3	-0.006244158	0.998429234
Rv0293c	-0.305115727	0.87228172
Rv0296c	0.009306311	0.998429234
PE_PGRS5	-0.712076551	0.532707645
Rv0298	0.864575977	0.566253687
PPE5	-0.587198933	0.587191981
PPE6	-1.34231478	0.019426322
Rv0308	0.12458463	0.965064298
Rv0309	-0.138740471	0.949202835
Rv0312	-0.474947532	0.771506659
Rv0313	-0.005202611	0.998429234
Rv0314c	-0.420962901	0.830161007
Rv0315	0.437244237	0.784370797
glpQ2	0.39615756	0.830161007
aspC	-0.566550192	0.648402375
Rv0338c	-0.019411391	0.99818947
Rv0339c	0.37690386	0.87228172
iniA	0.060178461	0.988018169
ansP2	0.354898774	0.814046877
dnaK	0.652943103	0.462856151
dnaJ1	0.741513605	0.575868188
PPE8	-0.409906307	0.742058638
purA	0.087927452	0.977437058
Rv0361	-0.313880452	0.846340585
fba	0.29662266	0.846340585
Rv0364	0.258653605	0.905825945
secE2	-0.222669655	0.912034674
Rv0383c	0.122858542	0.962149137
clpB	0.288110134	0.903812217
Rv0386	-0.735482565	0.506335272
ndhA	-0.388706175	0.846044038
mmpL1	-0.182987142	0.936028736
fadD30	0.313801163	0.846340585
pks6	0.330209421	0.813732614
pta	-0.137231397	0.962149137
pknG	-0.175940852	0.947654832
Rv0412c	0.168086641	0.948241955
lpqL	0.259140265	0.905825945
lpqM	0.016247872	0.998429234
thiC	-0.059659668	0.979930433
ctpH	0.438661248	0.744147321
Rv0426c	0.074267656	0.979930433
Rv0430	0.197587957	0.948241955
sodC	-0.051709962	0.992616185
Rv0433	0.510226796	0.771133385
Rv0435c	0.323467061	0.904552945
groEL2	0.937393585	0.09555755
PPE10	-0.312519759	0.895592836
Rv0443	0.110744529	0.97354011
sigK	-0.245328578	0.943711491
ufaA1	-0.533116102	0.759727241
mmpL4	0.358656059	0.771133385
mmpS4	0.44280806	0.750347897
Rv0455c	-0.361498945	0.759727241
lpdC	0.469185809	0.73914693
Rv0464c	-0.05713303	0.9885966
Rv0465c	0.579032158	0.694975757
Rv0466	0.184280634	0.937864387
icl1	0.365258846	0.759727241
fadB2	0.300567819	0.87343898
umaA	0.304519506	0.781892649
pcaA	-0.047924829	0.987958513
Rv0472c	0.271969523	0.905825945
Rv0473	-0.095363474	0.977979241
Rv0474	-0.637139638	0.694975757
hbhA	0.034960326	0.992616185
Rv0479c	-0.739142336	0.563216574
lprQ	0.676309341	0.462856151
Rv0485	0.004251747	0.998429234
mshA	1.069917542	0.304029078
gpm1	-0.091577285	0.981482684
senX3	0.06914287	0.977437058
regX3	0.333920632	0.903435623
Rv0495c	0.305875746	0.905825945
Rv0496	0.281822197	0.903914372
Rv0497	0.299743211	0.909264071
Rv0500A	-0.017600307	0.998429234
Rv0500B	0.115927717	0.969594485
galE2	0.191882108	0.937213189
Rv0502	-0.70357226	0.386334668
cmaA2	-1.035127222	0.129453792
mmpS2	-0.432041149	0.734012204
mmpL2	-0.007445493	0.998429234
hemA	0.171176012	0.940102571
hemC	1.396680249	0.181572341
hemD	1.031304956	0.310395208
hemB	0.71656391	0.709109587
Rv0516c	-1.184355216	0.048006802
Rv0517	0.262343997	0.925348481
Rv0530	-0.487646859	0.751758504
PE_PGRS6	0.18208184	0.959267433
fabH	-0.151499327	0.959267433
Rv0537c	0.393590894	0.830161007
Rv0538	0.460894004	0.80761191
Rv0543c	0.504563211	0.759727241
pitA	0.701591325	0.402387497
menB	0.689448872	0.595192834
fadD8	0.298403566	0.908629472
menD	0.712018244	0.638185184
Rv0559c	0.685347033	0.492265441
grcC1	0.731003524	0.548395856
htpX	0.550264698	0.671009876
Rv0565c	-0.049711709	0.992616185
Rv0567	0.413718918	0.80761191
cyp135B1	0.204825502	0.937213189
Rv0572c	-0.593898595	0.766131933
Rv0575c	-0.692466918	0.710078519
PE_PGRS7	0.163503733	0.959267433
mce2R	-0.009823577	0.998429234
Rv0597c	1.34474142	0.199114053
Rv0611c	0.322724937	0.903812217
Rv0613c	0.731054737	0.462856151
echA3	0.825469132	0.348076842
Rv0633c	-0.414645139	0.830161007
Rv0634A	0.389886893	0.759727241
rpmG2	0.381027221	0.845524264
Rv0634c	0.464470704	0.765549698
hadA	0.041876464	0.992616185
hadB	0.241882599	0.925161022
hadC	0.205939079	0.925161022
secE1	0.442516123	0.709109587
nusG	0.039232097	0.991432864
rplK	-0.034417131	0.992616185
rplA	1.105978553	0.064860718
mmaA4	-0.124252631	0.948241955
mmaA3	-0.227810989	0.903914372
mmaA2	-0.435732202	0.759727241
mmaA1	-0.017584927	0.998429234
rplJ	0.200939016	0.948241955
rplL	0.397643857	0.886025733
mkl	-0.33862933	0.805958153
mazF2	1.64010772	0.115520185
mazE2	0.774617294	0.548395856
atsD	0.603140295	0.638500802
rpoB	0.13355587	0.943711491
rpoC	0.392350232	0.708716982
Rv0669c	-0.388839645	0.846044038
end	0.550389398	0.766131933
fadE8	-0.11267435	0.971579928
mmpL5	0.444219367	0.742870116
mmpS5	1.598719537	0.19336784
Rv0679c	-1.233548638	0.174350203
rpsL	-0.47080842	0.759727241
rpsG	-0.197352787	0.937213189
fusA1	-0.163713573	0.928260859
tuf	0.085377207	0.965338274
Rv0686	-0.073187399	0.977437058
Rv0687	-0.359943509	0.871166565
Rv0688	0.339867601	0.87343898
lldD1	0.496003108	0.759727241
Rv0695	-1.096899821	0.19312931
Rv0696	-0.666159727	0.595192834
rpsJ	-0.265883425	0.886025733
rplC	0.234571283	0.909264071
rplD	0.593420239	0.68131346
rplW	0.046984572	0.990815508
rplB	0.613253858	0.491026313
rpsS	0.747149329	0.381903313
rpsC	1.182746476	0.153530911
rplP	0.903894959	0.429273065
rpsQ	1.077572809	0.135520552
atsA	0.54119421	0.773681236
Rv0713	-0.634900073	0.609974929
rplN	0.004884861	0.998429234
rplX	0.392243878	0.830161007
rplE	0.99545981	0.399961737
rpsN1	0.00777648	0.998429234
rpsH	0.809695213	0.325478907
rplF	0.24178172	0.915656636
rpsE	0.800678853	0.466183127
rplO	1.871457475	0.005142215
sppA	0.661946077	0.557700857
Rv0726c	-0.672715258	0.595192834
Rv0730	-0.849270587	0.466183127
secY	-0.086735546	0.977437058
adk	-0.212983152	0.937213189
Rv0741	-0.366515054	0.846044038
PE_PGRS9	0.368998575	0.903914372
PE_PGRS10	-0.704161028	0.587191981
Rv0755A	-0.881395593	0.209278233
PPE12	-0.191212716	0.93184937
phoP	-0.225251659	0.915656636
phoR	0.017599364	0.998429234
Rv0760c	-0.172125247	0.956969181
adhB	0.522289123	0.70509226
purD	-0.104778719	0.977437058
ggtA	0.477322464	0.820728213
Rv0775	0.15503926	0.956969181
purB	-0.068976938	0.985814968
cyp126	0.428629601	0.845193421
ptrBa	0.018570219	0.998429234
emrB	0.309382611	0.904552945
Rv0799c	0.159907234	0.955466197
purL	0.275438555	0.903812217
Rv0805	0.497665939	0.634570467
cpsY	-0.360577752	0.846044038
purF	0.098318677	0.971579928
purM	0.118851502	0.96846125
Rv0810c	-0.107206587	0.962149137
Rv0811c	0.596245652	0.763658757
cysA2	-0.366226798	0.903812217
Rv0818	0.473177247	0.771506659
phoY2	0.672914609	0.548395856
Rv0822c	0.108194047	0.96846125
Rv0823c	1.455805738	0.081804164
desA1	1.104208627	0.214768633
Rv0825c	-0.675953575	0.590221917
Rv0831c	0.371029871	0.759727241
PE_PGRS14	0.195948993	0.947654832
Rv0856	-0.456134372	0.771506659
fadA	-0.116587227	0.959267433
fadB	0.201726052	0.920133718
ercc3	0.513926826	0.759727241
Rv0863	0.747809358	0.595192834
rpfA	0.143479805	0.948241955
cspB	0.099206932	0.971579928
PE_PGRS15	-0.368079869	0.830161007
fadE10	-0.11150059	0.959267433
Rv0876c	0.020971251	0.998429234
Rv0879c	-0.254585489	0.937213189
Rv0883c	-0.910400087	0.310395208
serC	-0.184109486	0.948241955
Rv0885	-1.297597194	0.052256854
Rv0888	-0.862968551	0.412562312
citA	0.350349087	0.87343898
Rv0890c	1.095852433	0.297176062
Rv0892	1.096633958	0.284996776
gltA2	0.282579591	0.830851484
prrB	-0.250485877	0.925348481
prrA	0.388043772	0.863610039
Rv0907	-0.084580722	0.979930433
ctpE	0.621496308	0.638500802
Rv0909	0.735678755	0.595192834
Rv0910	0.077456707	0.977437058
Rv0913c	0.042017369	0.992616185
betP	-0.216592529	0.937213189
Rv0920c	0.116649903	0.97354011
Rv0922	0.80643244	0.575868188
Rv0925c	0.147534773	0.957988299
pstS3	-0.1260616	0.962149137
pknD	0.485533012	0.667418964
pstS2	1.042843806	0.131951307
pstB	0.281589963	0.895592836
pstS1	0.26620715	0.909264071
pstC1	0.344788139	0.903812217
mku	0.181990598	0.943711491
ligD	0.466095994	0.794278708
Rv0939	0.791131901	0.557700857
Rv0940c	0.490920157	0.751758504
Rv0941c	0.138907889	0.965781475
Rv0948c	-0.347537286	0.857955073
uvrD1	0.553278696	0.734012204
Rv0950c	-0.821050368	0.325478907
sucC	0.781720505	0.399961737
sucD	0.256417411	0.903914372
Rv0954	0.168330977	0.943711491
Rv0955	1.058817862	0.310395208
purH	0.428011682	0.830161007
Rv0959	-0.384818365	0.846044038
Rv0966c	-0.363105674	0.87343898
PE_PGRS16	-0.413224485	0.854181395
mprA	-0.449740455	0.814046877
mprB	0.099690015	0.977437058
pepD	-0.678090244	0.564867175
moaB2	0.256678196	0.909264071
Rv0986	-0.383434843	0.830161007
Rv0987	-0.3166733	0.838532886
Rv0988	0.086446678	0.977360214
grcC2	-1.078273596	0.466183127
Rv0991c	-0.575672122	0.750347897
galU	-0.648566686	0.625843529
moeA1	0.235362515	0.935840108
Rv0996	-0.081159486	0.977437058
Rv0997	-0.087811509	0.979930433
arcA	0.40795707	0.852324258
Rv1006	0.352460173	0.771506659
metS	-0.188093935	0.943711491
rpfB	-0.109181402	0.962802757
ksgA	0.364875999	0.872514045
pks16	-0.02977079	0.992669691
rplY	-0.345515601	0.87343898
lpqT	0.219325478	0.943711491
prsA	-0.448665509	0.759727241
glmU	-0.500199711	0.742303722
mfd	0.488356131	0.771506659
Rv1021	0.238341002	0.937213189
eno	0.623924818	0.749965171
kdpA	-0.775890735	0.553724196
kdpB	-0.731713157	0.570919461
trcR	0.627736168	0.694975757
Rv1043c	0.584133147	0.759727241
Rv1046c	0.537221958	0.671009876
fadD14	-0.518110479	0.759727241
Rv1060	0.181162049	0.955466197
Rv1065	0.065913479	0.9885966
Rv1069c	-0.00959476	0.998429234
echA8	0.832988776	0.587191981
echA9	0.210145719	0.938339186
Rv1072	0.152357239	0.943125356
Rv1073	-0.184863888	0.948241955
fadA3	-0.09201865	0.971579928
lipU	-0.241030853	0.937213189
cbs	0.435401611	0.805969356
pra	-0.29458645	0.87343898
metB	0.008945211	0.998429234
greA	0.508995361	0.59644744
mca	0.20063967	0.943711491
glyA1	0.648913255	0.575868188
desA2	1.814740757	0.002474669
phoH2	0.826466256	0.297651239
Rv1096	0.056026307	0.9885966
fum	0.369614776	0.854292626
Rv1101c	-0.1706146	0.953697066
mazF3	-0.363251724	0.846044038
mazE3	-0.335116776	0.884386329
Rv1106c	-0.383997319	0.845524264
Rv1109c	0.084195804	0.97354011
lytB2	-0.384934352	0.805958153
Rv1111c	-0.004836477	0.998429234
Rv1117	0.172831827	0.946833248
zwf1	0.4102307	0.845193421
gnd2	0.299787328	0.909264071
Rv1128c	0.588328357	0.759727241
prpD	-1.233089506	0.034533414
prpC	-1.116311791	0.131951307
Rv1132	-0.145362835	0.948241955
metE	0.598399013	0.545233898
PPE16	-0.103656343	0.977437058
Rv1140	0.100764587	0.975703799
Rv1148c	-0.268457629	0.915656636
Rv1152	-0.394568689	0.87343898
Rv1155	0.480915378	0.794278708
Rv1156	0.269917041	0.889968922
Rv1159A	-0.845611927	0.409717064
narG	-0.890893571	0.118640239
narH	-0.700068162	0.35236114
narI	-0.905482539	0.45661177
typA	0.265508049	0.909264071
lpqW	0.110200429	0.969596663
PPE17	-0.157018738	0.959267433
Rv1171	-0.879632722	0.487607847
PE12	-0.699975744	0.466183127
fbiC	0.592296535	0.553724196
TB8.4	0.142340484	0.955466197
fadH	-0.003987866	0.998514607
fdxC	1.105484123	0.181572341
Rv1178	1.30758065	0.327647821
Rv1179c	0.673440527	0.694442806
pks3	0.606106719	0.638500802
pks4	0.737545782	0.310921534
papA3	0.602179856	0.595192834
mmpL10	1.26294195	0.034533414
Rv1184c	1.551212066	0.017203599
fadD21	1.368944787	0.010594819
Rv1186c	-0.425656955	0.845524264
rocA	0.03823934	0.997910703
Rv1194c	-0.383920057	0.759727241
PE13	0.743722875	0.625584753
PPE18	0.696831925	0.671009876
esxK	-0.107040121	0.971579928
esxL	-0.272688314	0.863610039
Rv1200	0.952578255	0.466183127
dapD	-0.226416685	0.935840108
Rv1204c	0.243697886	0.937213189
Rv1205	-0.532643852	0.762863904
fadD6	-0.331462794	0.903914372
Rv1211	0.152769066	0.943711491
sigE	-1.100518616	0.044292973
rseA	-0.865377733	0.462856151
htrA	-0.292691144	0.830161007
tatB	0.411685185	0.863610039
mrp	0.291965194	0.904552945
Rv1230c	-0.914257309	0.265203845
Rv1232c	1.073648661	0.35236114
lpqY	-0.39098555	0.883794689
sugC	0.125788563	0.960834139
corA	-1.121650754	0.232046344
mdh	-0.016700989	0.998429234
Rv1248c	-0.495783068	0.59644744
Rv1249c	-0.688402213	0.563218741
Rv1251c	0.996981799	0.37757044
deaD	-0.362567095	0.844032567
Rv1257c	-0.01259442	0.998429234
Rv1260	0.293106009	0.884386329
Rv1261c	-0.302721752	0.903812217
Rv1264	0.666188114	0.69067102
Rv1265	0.377782626	0.846888586
pknH	-0.284297303	0.903812217
lprA	-0.587700378	0.691496953
lprB	-0.176776906	0.948241955
lprC	-0.601688694	0.731046134
Rv1278	0.08712097	0.977437058
Rv1279	0.096075205	0.977437058
oppA	1.178880419	0.284996776
oppD	0.415022114	0.845193421
canA	-1.986931184	0.001843464
cysD	1.671931742	0.059568367
cysN	0.105012312	0.971579928
argS	0.181127717	0.947654832
lysA	0.658196025	0.603121004
thrA	0.710399105	0.59644744
rho	-0.124257006	0.948241955
rpmE	0.401486665	0.780056119
prfA	0.778271958	0.633277572
hemK	0.468118109	0.771133385
Rv1303	0.094502932	0.977437058
atpB	-0.154937607	0.948241955
atpF	0.189675714	0.937213189
atpH	0.201799027	0.925161022
atpA	0.198374943	0.919907292
atpG	0.045104921	0.990595468
atpD	0.334721965	0.812647232
atpC	0.360843704	0.886374602
Rv1312	0.094883844	0.977437058
murA	-0.071477072	0.982336135
Rv1320c	0.22129287	0.909264071
Rv1321	0.237187606	0.925161022
Rv1322A	0.710164667	0.545233898
fadA4	0.090745071	0.973709274
Rv1324	1.163233078	0.172123719
glgB	0.028294571	0.995106241
glgE	0.529255557	0.734012204
glgP	0.640222618	0.595192834
Rv1331	0.792670571	0.650350041
Rv1332	0.528197247	0.771133385
Rv1339	-0.026104779	0.998429234
rphA	0.129836743	0.971579928
mbtM	0.361502403	0.87343898
mbtN	0.457223223	0.794278708
mbtK	0.541880574	0.771133385
irtA	0.269235137	0.905825945
Rv1352	-0.467757589	0.816822865
Rv1360	0.750785332	0.465037221
PPE19	-0.389706778	0.835902926
Rv1364c	-0.101223449	0.975428564
lprF	-0.769725926	0.539583454
Rv1375	-2.569829168	3.15E-08
Rv1376	-1.23322147	0.144087219
pyrR	0.210957312	0.948241955
carB	0.455237774	0.814046877
PPE20	-0.090621703	0.971579928
mihF	0.019531657	0.998429234
gmk	1.231672598	0.273775661
rpoZ	-0.708773932	0.491078
dfp	0.117185972	0.962149137
metK	0.484157793	0.725546282
cyp132	-1.059473249	0.323582999
PE_PGRS25	1.490156326	0.115520185
vapC10	0.17437233	0.943711491
vapB10	0.069633195	0.977437058
Rv1403c	-1.357896796	0.119966613
Rv1404	-0.01345689	0.998429234
Rv1405c	-1.854072793	0.000428405
Rv1410c	0.232303152	0.903812217
lprG	0.399502273	0.844032567
ribA2	-0.263700104	0.895592836
Rv1419	-0.590742048	0.709109587
uvrC	-0.117681384	0.969594485
Rv1425	-0.164112089	0.951218488
Rv1435c	0.80443211	0.53895837
gap	0.49080578	0.672769038
pgk	0.515019658	0.759727241
tpi	0.273857694	0.909264071
secG	-0.006835974	0.998429234
bisC	-0.120761205	0.965338274
Rv1444c	-0.867425596	0.466183127
zwf2	-0.126674556	0.960834139
tal	0.126232089	0.971579928
tkt	0.142719534	0.948241955
ctaB	0.512958732	0.759727241
Rv1453	-1.548594391	0.044292973
Rv1458c	-0.169683199	0.949346736
Rv1459c	0.232208697	0.937213189
Rv1461	0.093552624	0.963856852
Rv1462	0.332892267	0.886025733
Rv1463	0.144835453	0.959267433
csd	0.308273873	0.909264071
Rv1466	0.708389897	0.587191981
fadE15	-0.927206118	0.235358992
ctpD	-0.211313917	0.947654832
echA12	0.044968805	0.992616185
acn	0.713616256	0.399961737
Rv1476	-0.632284092	0.595192834
ripA	-0.231308054	0.909264071
moxR1	0.085103606	0.97354011
Rv1480	1.306379253	0.199114053
Rv1481	0.85398869	0.493197719
fabG1	0.425075906	0.846044038
inhA	0.581238411	0.697406457
Rv1486c	0.613862613	0.729591117
Rv1488	-0.276654981	0.909264071
Rv1490	-0.803423397	0.595192834
mutB	0.371517543	0.87343898
lipL	0.001885195	0.99905878
Rv1498A	0.122247945	0.971579928
Rv1498c	-0.007908761	0.998429234
Rv1500	-0.727057409	0.491026313
Rv1501	0.285641512	0.870844662
Rv1502	0.8932257	0.230572425
Rv1506c	0.607387414	0.770259883
Rv1507c	0.24968523	0.895592836
Rv1508c	-0.789602597	0.462856151
Rv1509	0.065154655	0.98791656
gmdA	-0.231272371	0.935840108
Rv1513	-0.041539292	0.992616185
Rv1515c	0.173562375	0.959267433
Rv1520	0.41335011	0.844032567
fadD25	-0.265480806	0.867258787
mmpL12	-0.647480908	0.563216574
pks5	-0.103536433	0.971579928
fadD24	0.095985086	0.977437058
Rv1535	-0.631311657	0.493197719
ileS	-0.178351426	0.925161022
Rv1543	0.123363321	0.962802757
Rv1544	0.733022431	0.694442806
dnaE1	0.186749702	0.925161022
PPE21	-0.391292346	0.845524264
ilvA	0.091819734	0.977437058
treX	0.152721437	0.948241955
Rv1565c	-0.165501979	0.948241955
Rv1566c	0.364935654	0.846888586
Rv1576c	0.395168046	0.870844662
bioB	-0.470954585	0.759727241
Rv1592c	0.434029737	0.815744136
nadA	0.779861587	0.35236114
nadB	0.844506749	0.295065253
nadC	0.648631279	0.552468522
Rv1598c	0.209359023	0.951071927
hisC1	-0.320405714	0.895592836
bcpB	-0.167423528	0.949346736
trpE	0.032843882	0.992669691
trpC	0.433025615	0.709109587
trpB	0.3931588	0.763658757
trpA	0.695185975	0.609647448
lgt	0.991271267	0.135520552
pykA	-0.438432265	0.803754408
tesB1	-0.387420658	0.830161007
cydA	-1.303964086	0.128239775
cya	-0.67012228	0.556057055
Rv1626	0.010763804	0.998429234
Rv1627c	0.948764323	0.254946737
polA	0.19599336	0.943711491
rpsA	-0.453066161	0.625584753
coaE	0.777970083	0.517123514
Rv1632c	0.041266841	0.992616185
uvrB	0.184964512	0.943711491
Rv1635c	0.006774357	0.998429234
TB15.3	-0.959897221	0.164248428
Rv1639c	0.108304847	0.962149137
lysX	-0.249524768	0.905825945
infC	-0.254152633	0.87343898
rplT	0.565044539	0.744309492
tsnR	0.605240275	0.765598189
Rv1645c	-0.394901118	0.861136206
PE17	-1.348950875	0.01705028
pheS	0.289722922	0.925161022
pheT	0.143569193	0.961582828
PE_PGRS30	-0.240748621	0.925596524
argG	-0.020390849	0.998429234
pks10	-0.989243196	0.371960052
pks7	-0.379099577	0.806761661
pks8	-0.431431238	0.805969356
pks17	-0.267556443	0.925596524
pks9	0.158638166	0.951998019
pks11	-0.885255645	0.249608432
Rv1676	0.66998836	0.663484049
dsbF	0.310155029	0.909264071
Rv1682	-1.263712909	0.054020076
Rv1683	0.271605065	0.886025733
tyrS	-0.213472698	0.937213189
lprJ	-0.556389126	0.759727241
Rv1697	0.22655325	0.905825945
mctB	0.599071194	0.638500802
pyrG	0.330100806	0.805958153
Rv1702c	-0.248765122	0.921583097
Rv1703c	-0.06292522	0.982336135
cycA	0.092596361	0.977437058
Rv1707	0.366024173	0.830161007
Rv1708	0.55876702	0.759727241
engA	0.458242114	0.830161007
Rv1722	-0.3795505	0.876927701
Rv1728c	-0.566761183	0.704167709
Rv1730c	0.72239236	0.638185184
gabD2	-0.117770227	0.971579928
pknE	-0.221011766	0.925348481
pknF	-0.349994984	0.884386329
Rv1747	0.163614985	0.941009267
Rv1751	0.650679955	0.545233898
PPE24	-0.443230819	0.812647232
Rv1754c	-0.778070687	0.543482508
Rv1760	-2.10573979	0.002154382
PE_PGRS31	-0.641391907	0.654104462
Rv1769	-1.181034772	0.079350363
Rv1770	-0.691876478	0.53895837
Rv1771	-1.373960892	0.030545024
Rv1772	-1.223563808	0.118573047
Rv1778c	-0.092574404	0.977437058
Rv1779c	-0.373502723	0.844032567
Rv1780	-0.180602693	0.948241955
malQ	-1.784628809	0.037058151
eccB5	-1.345871754	0.008900305
eccC5	-1.577337627	0.001110068
Rv1786	-1.509425517	0.081804164
PPE26	-1.029309673	0.280047671
PE19	-1.25899531	0.02100155
esxM	-1.966209979	4.01E-06
esxN	-2.168385305	7.10E-08
Rv1794	-1.281317672	0.010594819
eccD5	-0.773253088	0.354172348
mycP5	-0.293486295	0.864488645
eccE5	-0.558224713	0.625584753
eccA5	-0.626912695	0.516588648
PPE28	-0.099769989	0.977437058
PE_PGRS32	-0.862583168	0.409717064
PPE31	-2.464901466	0.001495374
PPE32	-1.505750003	0.089696537
PPE33	-0.888611728	0.276177401
Rv1810	-0.552591613	0.566253687
Rv1812c	-0.208104446	0.948241955
Rv1815	-0.182488233	0.943711491
Rv1817	-0.039977594	0.992616185
bacA	-0.103918595	0.977437058
secA2	0.089845665	0.969596663
Rv1825	-0.401743462	0.846044038
gcvH	-0.505040719	0.698678975
garA	0.228711638	0.903812217
Rv1828	-0.052410986	0.990815508
Rv1829	-0.304378644	0.855727387
Rv1830	-0.121755916	0.951998019
Rv1831	0.470947136	0.763658757
gcvB	0.397533034	0.762863904
Rv1835c	0.070539259	0.987958513
Rv1836c	0.92181397	0.209278233
glcB	0.229158644	0.903812217
Rv1842c	0.059004253	0.99123599
guaB1	-0.569536157	0.613442849
gnd1	-0.44897272	0.759727241
blaI	-0.04184211	0.992616185
ndh	0.485089288	0.709109587
Rv1855c	0.188469341	0.948241955
Rv1856c	-0.054253582	0.98925354
modA	-0.047534835	0.992616185
modC	0.684135733	0.675755494
Rv1863c	-0.003131868	0.99905878
Rv1868	-0.697124395	0.638500802
Rv1869c	1.038337028	0.299242857
Rv1870c	0.759096111	0.60626679
Rv1871c	-0.475056357	0.625584753
lldD2	-0.2457044	0.886025733
bfrA	-0.574764798	0.625584753
Rv1877	-0.281275163	0.903914372
cyp140	-0.507381045	0.671009876
lppE	-0.755001791	0.570919461
Rv1883c	0.209797417	0.943711491
rpfC	0.181101663	0.936028736
fbpB	-0.980953009	0.218790693
Rv1887	0.029773489	0.992616185
Rv1894c	-0.388266935	0.821560211
lppD	0.486682801	0.770135744
lipJ	0.49776629	0.794278708
cinA	0.386559491	0.854292626
Rv1904	-1.030771505	0.098347569
Rv1906c	-0.240036172	0.921071066
katG	-0.900655589	0.199114053
lppC	0.671332528	0.638500802
fadB5	0.199082009	0.949202835
aceAa	0.17632585	0.943711491
aceAb	-0.037096081	0.992616185
PPE34	-0.477631239	0.759727241
PPE35	-0.530585254	0.662925987
Rv1919c	0.008640818	0.998429234
lipD	-0.015791217	0.998429234
fadD31	0.233946989	0.87343898
mpt63	-1.40959397	0.061916958
tpx	0.749359134	0.505884578
Rv1945	-0.458042618	0.829438176
Rv1977	-0.779894597	0.595192834
Rv1978	-0.44410511	0.830161007
Rv1979c	0.702644048	0.609974929
mpt64	0.156866101	0.937213189
nrdF1	-0.815864543	0.186312382
cfp21	-0.044027935	0.992616185
Rv1987	-0.312573662	0.830161007
erm(37)	-0.550059167	0.759727241
Rv2000	-0.758244544	0.613442849
otsB1	-0.276591825	0.903914372
Rv2024c	-0.287517998	0.902943625
pks12	0.512742564	0.638500802
Rv2050	-0.378683898	0.855727387
ppm1	0.533041499	0.734012204
cobN	0.411484311	0.805958153
Rv2067c	-0.088150652	0.974001539
blaC	-0.057378766	0.99123599
sigC	-0.726789003	0.694975757
Rv2074	0.7203312	0.597623633
Rv2077c	0.141599528	0.955466197
lppJ	-1.4681269	0.049056221
Rv2081c	-1.047414483	0.237269263
Rv2082	-0.305848721	0.837397179
Rv2091c	-0.17343723	0.935840108
helY	0.071404709	0.985814968
tatA	-0.079863169	0.977437058
pafA	-0.251065172	0.888610845
helZ	0.437863015	0.763658757
PPE36	-1.28572351	0.044292973
prcA	0.508555774	0.759727241
prcB	1.043436285	0.282142785
pup	1.034878544	0.437228912
dop	0.400471168	0.817855292
Rv2114	-1.237074802	0.230572425
mpa	-0.10637528	0.961582828
metH	-0.230746224	0.896434693
ansP1	0.05807754	0.985814968
Rv2128	0.346180425	0.87343898
Rv2129c	-0.753447482	0.597623633
mshC	0.218006617	0.935840108
cysQ	0.438982773	0.815744136
Rv2132	-0.307307045	0.895592836
Rv2134c	0.179931717	0.954951218
Rv2136c	0.594006381	0.759727241
Rv2137c	0.102814098	0.969596663
lppL	-0.090039018	0.971579928
pyrD	0.816852096	0.587191981
Rv2141c	-0.330496219	0.900862709
Rv2144c	0.349750877	0.844032567
wag31	-0.256585711	0.871166565
Rv2146c	0.150054896	0.955466197
Rv2147c	0.701996032	0.446679618
ftsZ	0.639673124	0.59644744
murC	-0.378909177	0.852324258
ftsW	-0.083939029	0.979487783
murD	0.156903364	0.956969181
murF	-0.337480091	0.895592836
murE	-0.6306707	0.595192834
Rv2159c	-1.745025278	0.003591252
Rv2161c	-0.928984548	0.167379023
PE_PGRS38	-0.161683702	0.943711491
pbpB	0.134089631	0.959267433
Rv2165c	0.120638243	0.971579928
Rv2166c	0.986540644	0.199114053
Rv2169c	-0.768200701	0.35236114
Rv2172c	-0.248132744	0.903812217
mptA	0.327333825	0.903914372
aroG	0.114264725	0.956075595
Rv2181	0.764555471	0.568661817
Rv2182c	-0.18376405	0.937213189
Rv2184c	-0.491270141	0.780535671
TB16.3	-0.633738634	0.548395856
fadD15	-1.113150643	0.088205373
Rv2190c	-0.484286464	0.628703159
ctaE	-0.260677935	0.87343898
qcrC	-0.546201959	0.613442849
qcrA	-0.616963001	0.517123514
qcrB	-0.328946756	0.794278708
mmpS3	-0.211588003	0.925596524
Rv2199c	-0.195367043	0.947654832
ctaC	-0.397486619	0.744147321
asnB	0.088540938	0.977437058
adoK	0.450728932	0.763658757
Rv2203	-0.50683491	0.794278708
Rv2204c	0.081241155	0.97354011
Rv2205c	-0.30036496	0.905825945
Rv2209	0.206026828	0.948241955
ilvE	0.281876991	0.925161022
gcvT	0.287919542	0.905825945
pepB	0.262503935	0.903914372
ephD	0.072702915	0.977979241
dlaT	-0.032287399	0.992616185
lipA	-0.254015517	0.925348481
Rv2219	0.173114177	0.948241955
glnA1	-0.649200466	0.422489583
glnE	0.104655849	0.971579928
glnA2	-0.044073558	0.9885966
Rv2223c	-0.184700511	0.943711491
caeA	0.239777515	0.925596524
panB	-0.507106538	0.770135744
Rv2226	0.546989402	0.749965171
Rv2237A	-0.032618353	0.99383283
ahpE	-0.11641575	0.97354011
Rv2239c	-0.000837398	0.99905878
aceE	0.17258897	0.937213189
fabD	-0.341216638	0.842480737
acpM	-0.440969265	0.759727241
kasA	0.387264298	0.763658757
kasB	-0.084848854	0.977360214
accD6	0.666199365	0.545233898
Rv2256c	0.577881976	0.708459361
Rv2258c	0.56999269	0.615434578
Rv2264c	-0.5577958	0.759727241
cyp124	0.321211697	0.925161022
Rv2267c	-0.052440432	0.992616185
Rv2271	0.050517584	0.992616185
Rv2280	-0.165968106	0.947323134
cdh	0.491703886	0.734012204
lppO	0.340494706	0.844032567
sseB	0.840231916	0.504039624
Rv2295	-0.093642324	0.977979241
Rv2296	-0.268959644	0.925161022
Rv2298	0.389309137	0.870844662
htpG	0.141465159	0.948241955
Rv2302	-1.221006379	0.06596473
Rv2313c	-0.606149307	0.674354642
Rv2315c	0.225872868	0.937213189
Rv2326c	0.057123851	0.987958513
narK1	1.670818041	0.029238315
stp	-0.24475126	0.937213189
cysK1	0.008510513	0.998429234
Rv2336	-1.487359686	0.004847349
Rv2337c	-1.45280116	0.020178154
moeW	-1.565595572	0.026234334
mmpL9	0.065039492	0.977437058
PE_PGRS39	-0.718395912	0.625584753
dnaG	-0.020899044	0.998429234
dgt	-0.366448519	0.87343898
Rv2345	-0.54412419	0.751758504
esxO	-0.667508657	0.35236114
esxP	-1.6109285	0.000428405
Rv2348c	-1.592280509	0.001686462
plcC	0.025026953	0.998429234
plcB	-0.336561792	0.87228172
plcA	-0.176967242	0.949202835
PPE38	-0.29619121	0.866858656
PPE40	-0.130554638	0.949346736
glyS	-0.012850811	0.998429234
Rv2361c	0.678878737	0.701787822
phoH1	0.390764286	0.80761191
Rv2370c	-0.595640711	0.625584753
dnaJ2	0.147042996	0.961582828
hrcA	0.039025415	0.992616185
cfp2	0.6203963	0.587864074
mbtG	1.484427815	0.140953954
mbtF	1.293430761	0.036174085
mbtE	1.378728289	0.018780086
mbtD	0.864989484	0.297651239
mbtC	0.983506163	0.381303177
mbtB	0.65081861	0.545233898
mbtI	1.472515096	0.029238315
Rv2387	-1.20675539	0.149347322
hemN	0.337459648	0.905825945
Rv2390c	0.364574507	0.895592836
sirA	1.184040809	0.06596473
ggtB	0.772184663	0.638185184
Rv2395	0.889824382	0.597623633
aprB	0.504074892	0.759727241
PE_PGRS41	0.109090453	0.971579928
Rv2402	-0.530398206	0.749965171
lepA	-0.397535923	0.830161007
Rv2406c	-0.578322901	0.721673291
Rv2410c	-0.90210265	0.491078
Rv2411c	-0.821830814	0.481512074
rpsT	-0.643839634	0.667418964
Rv2425c	0.041568608	0.992616185
proA	-0.114864034	0.971579928
ahpC	1.017134786	0.368094281
ahpD	0.613712664	0.762863904
PPE41	1.48844515	0.037058151
PE25	2.086851077	0.005142215
Rv2432c	1.278291172	0.153530911
Rv2435c	-0.277162659	0.896941279
nadE	0.253944411	0.903914372
obg	-0.357242937	0.883368335
rpmA	-0.570530593	0.742058638
rplU	-0.445944058	0.716508426
dctA	-0.011475833	0.998429234
rne	0.404149946	0.751758504
ndkA	0.046693839	0.992616185
valS	0.109716515	0.971579928
Rv2454c	-0.123398774	0.959267433
Rv2455c	-0.106065699	0.960834139
clpX	-0.158301319	0.925161022
Rv2459	-1.077525596	0.176235013
clpP2	0.438443631	0.716508426
clpP1	0.226702856	0.909264071
tig	0.730299735	0.399961737
lipP	0.630062801	0.613442849
pepN	-0.018935656	0.998429234
gdh	0.311067502	0.80761191
Rv2477c	-0.106630094	0.968824329
plsB2	-0.360384859	0.821922069
plsC	-0.714048873	0.613442849
Rv2484c	-0.468056806	0.759727241
lipQ	-1.082245352	0.286321062
Rv2488c	-0.320236438	0.903914372
PE_PGRS43	-0.279072389	0.909264071
bkdC	0.769234743	0.613442849
bkdA	0.370894249	0.85944254
fadE19	0.660551366	0.613442849
Rv2507	-0.84390374	0.41778642
Rv2509	1.32301062	0.230572425
Rv2510c	0.064453002	0.9885966
Rv2513	0.532617183	0.763658757
Rv2516c	-0.944610574	0.481512074
Rv2517c	-0.551100558	0.815528798
ldtB	-0.182770322	0.949075677
PE26	0.293471642	0.87343898
fas	0.089681448	0.965064298
Rv2525c	0.104855886	0.971579928
Rv2531c	-0.217600081	0.909264071
Rv2536	-0.196012593	0.937213189
aroF	0.512317268	0.844032567
Rv2548A	-0.691836485	0.440313129
Rv2553c	0.09144286	0.977437058
alaS	0.4547736	0.68131346
Rv2557	-1.038207212	0.199114053
Rv2558	-1.359371466	0.033074763
Rv2560	-1.173452726	0.35236114
Rv2563	-0.298664042	0.909264071
glnQ	-0.245254894	0.935840108
Rv2565	0.074726693	0.978403865
Rv2566	0.031332466	0.997910703
Rv2567	0.118735474	0.963856852
aspS	-0.485456199	0.763658757
Rv2576c	0.753484729	0.557700857
dhaA	0.115772104	0.971579928
ppiB	0.117502692	0.976556283
relA	-0.357201556	0.771506659
Rv2585c	0.280991573	0.870844662
secF	-0.057430207	0.9885966
secD	-0.075630402	0.977437058
yajC	0.008543411	0.998429234
gabT	0.1513146	0.959267433
fadD9	0.901390993	0.310395208
PE_PGRS44	0.957123464	0.500103521
ruvC	0.780689261	0.597623633
Rv2603c	-0.074719604	0.977437058
tesB2	-0.033767716	0.994388681
snzP	0.620109243	0.666678004
PPE42	-0.680331775	0.625584753
thrS	-0.142382845	0.959267433
Rv2629	1.991367812	0.595192834
Rv2632c	-1.629004219	0.00152903
Rv2633c	-1.625824025	0.00041861
PE_PGRS46	-0.45370462	0.805958153
Rv2638	-1.648321119	0.007632272
Rv2672	-0.10646295	0.977360214
dxs1	-0.467872442	0.676877866
Rv2683	-0.662242033	0.709109587
arsA	0.503265888	0.766131933
Rv2688c	0.644243801	0.725546282
Rv2690c	-0.250488478	0.925596524
Rv2694c	-0.675799267	0.545233898
Rv2696c	0.586087576	0.710078519
dut	1.207941494	0.204781485
Rv2699c	-0.300486295	0.903812217
ppgK	-0.21691444	0.941217397
sigA	-0.146481516	0.947654832
Rv2707	0.631384696	0.545233898
Rv2708c	0.190350207	0.945965008
sigB	0.136563295	0.95016274
ideR	0.198137388	0.937213189
sthA	-0.610867795	0.595192834
Rv2714	-0.658942706	0.587191981
Rv2715	-0.176178267	0.937213189
lexA	0.288809524	0.905825945
Rv2721c	-0.596671834	0.551208688
Rv2723	-0.536886305	0.744147321
fadE20	0.036197586	0.992616185
hflX	0.037193904	0.992616185
Rv2731	-1.271167295	0.157234536
Rv2733c	0.291988426	0.908823295
Rv2735c	0.019929647	0.998429234
recA	1.143257016	0.18902623
35kd_ag	0.138779088	0.948241955
clgR	0.42445624	0.771133385
ftsK	0.932797465	0.233429542
Rv2752c	-0.1066062	0.971579928
dapA	0.849659317	0.462856151
hsdM	0.436769418	0.844032567
thyA	-0.594028671	0.613442849
PPE44	-0.531262217	0.770135744
dapB	-0.421759419	0.830161007
Rv2775	0.096905588	0.977437058
Rv2776c	-0.858105094	0.462856151
Rv2777c	-0.635906564	0.547135287
Rv2778c	-0.187926295	0.937213189
ald	-0.614062104	0.595192834
gpsI	0.277726603	0.85944254
rpsO	-0.117828428	0.951218488
fadE21	0.850025718	0.54603372
ltp1	0.812139099	0.566253687
Rv2791c	0.597114038	0.544859866
Rv2792c	0.6386248	0.708459361
Rv2795c	0.334827218	0.886025733
Rv2808	0.143446348	0.961582828
Rv2809	0.818453742	0.595192834
Rv2819c	0.650244241	0.711506124
Rv2823c	-0.336178178	0.884386329
Rv2825c	0.534954503	0.811659393
rbfA	0.35246297	0.903812217
infB	0.041909266	0.990595468
Rv2840c	0.086239666	0.969596663
nusA	-0.249016845	0.935840108
Rv2842c	-0.378354972	0.846044038
Rv2844	-0.220607256	0.947654832
proS	0.419996473	0.845193421
efpA	0.477082996	0.749965171
Rv2850c	0.443580957	0.80761191
mqo	0.499382385	0.759727241
mapB	0.370291327	0.814046877
Rv2867c	-0.285091659	0.909264071
gcpE	-0.247698598	0.904552945
rip	0.590906184	0.722143614
mpt83	-2.070637456	0.009947047
mpt70	-2.382659711	0.001495374
Rv2876	-1.151513311	0.163682454
frr	-0.258027206	0.895592836
pyrH	0.388291063	0.805958153
amiC	0.722358803	0.548395856
tsf	0.132180176	0.965064298
rpsB	0.044214898	0.992616185
viuB	-0.102785791	0.977437058
fdhF	0.099443238	0.971579928
Rv2901c	0.716306597	0.704167709
rnhB	1.613551421	0.094099508
lepB	0.000949229	0.99905878
rplS	-0.523488994	0.597623633
lppW	0.892984421	0.195759959
rpsP	-0.174416595	0.948241955
pknI	-0.616258864	0.698678975
ffh	-0.091733863	0.977437058
glnD	0.69543471	0.695022668
ftsY	0.573899835	0.759727241
smc	-0.263064545	0.899082017
rnc	-0.303930673	0.886374602
Rv2926c	0.289653108	0.903914372
Rv2927c	-0.096556928	0.965338274
tesA	0.531040972	0.59644744
fadD26	0.632192412	0.466183127
ppsA	0.173849192	0.925161022
ppsB	0.115420302	0.955466197
ppsC	0.524776774	0.582093247
ppsD	0.40448902	0.734012204
ppsE	0.362196053	0.767241888
drrA	0.620107062	0.651498201
drrB	1.195606941	0.214768633
drrC	1.116124992	0.144087219
papA5	0.229137351	0.909264071
mas	0.599240061	0.493197719
fadD28	-0.158636406	0.934590645
mmpL7	0.974998025	0.214768633
lppX	0.119378378	0.962802757
pks1	0.494774843	0.742058638
pks15	0.422687949	0.785443666
fadD22	0.996599149	0.140953954
Rv2949c	1.350806371	0.048006802
fadD29	0.676017023	0.297176062
Rv2951c	0.634806741	0.595192834
Rv2952	0.619629629	0.613442849
Rv2953	0.966171545	0.367708823
Rv2954c	-0.476889418	0.709109587
Rv2955c	-0.202166851	0.948241955
Rv2956	0.606388645	0.595192834
Rv2958c	-0.444470495	0.830161007
Rv2959c	-0.515604349	0.665608031
Rv2960c	-0.545856277	0.725546282
Rv2962c	0.064565541	0.9885966
pca	-0.205974576	0.925161022
Rv2969c	-0.307668476	0.903914372
lipN	0.363910217	0.830161007
Rv2971	-0.173953627	0.947654832
ddlA	0.45696499	0.805958153
ppk1	-0.811077118	0.393926122
hupB	0.107073798	0.960834139
leuD	0.991681026	0.553724196
leuC	1.181805501	0.811659393
Rv2989	2.514842688	0.297651239
Rv2990c	-1.259845904	0.012609835
gltS	0.979306375	0.392938952
Rv2993c	0.060766854	0.9885966
leuB	0.328974211	0.886025733
serA1	0.038178265	0.992669691
ilvC	-0.022324944	0.998429234
ilvB1	0.138610563	0.956075595
Rv3005c	0.107759572	0.965338274
lppZ	-0.392103934	0.772238504
gatB	-0.149488057	0.949202835
ligA	0.067675382	0.9885966
trmU	-0.035287036	0.992669691
iscS	-0.100649513	0.97354011
fixB	0.857398127	0.409717064
fixA	0.525727026	0.603121004
Rv3033	-1.588480212	0.076059705
Rv3034c	-0.238411598	0.935840108
TB22.2	-0.279411081	0.912034674
Rv3038c	0.639547529	0.625584753
serB2	-0.001745083	0.99905878
ctaD	-0.606901218	0.548395856
fecB	0.136120286	0.962802757
adhC	0.238884604	0.905825945
nrdF2	-0.102000423	0.965338274
Rv3049c	-0.187433713	0.943711491
Rv3050c	0.677239244	0.597623633
nrdE	-0.10634025	0.951218488
nrdI	0.060466674	0.987958513
nrdH	-0.223459743	0.886025733
Rv3058c	-0.92316354	0.21478666
cyp136	-1.069038157	0.126691153
Rv3060c	1.470980297	0.107791281
fadE22	0.472134731	0.813732614
Rv3075c	1.137136118	0.144087219
pknK	0.008875759	0.998429234
fadD13	-0.524251658	0.763658757
Rv3092c	0.282646154	0.925161022
Rv3094c	1.068066747	0.844032567
Rv3096	0.18268073	0.943711491
Rv3098A	0.471893858	0.830161007
Rv3099c	0.020577453	0.998429234
ftsX	0.46716072	0.794278708
Rv3104c	0.837272716	0.548395856
prfB	-0.044266935	0.992616185
agpS	-0.193878852	0.948241955
moeB2	0.235761702	0.903812217
cyp141	0.263512443	0.909264071
moaR1	-0.423485251	0.767241888
devS	-0.04623212	0.99123599
PPE51	1.191421622	0.079638494
fadE24	1.246161712	0.150157166
fadE23	1.22895256	0.112667602
fadB4	0.980445427	0.462856151
Rv3142c	-0.389338728	0.811659393
PPE52	-0.954074313	0.199114053
nuoA	0.320788522	0.904552945
nuoB	0.084859722	0.979930433
nuoD	-0.337570463	0.815528798
nuoF	0.103289768	0.971579928
nuoG	0.323551349	0.830161007
nuoH	0.071110898	0.983199216
nuoL	0.812971562	0.481512074
nuoM	-0.009105583	0.998429234
nuoN	0.620472913	0.625584753
PPE53	-0.369693235	0.830161007
Rv3168	-1.546656886	0.140245317
Rv3169	-1.276350778	0.214768633
hpx	0.83838567	0.595192834
Rv3173c	1.669362945	0.805958153
mesT	1.528058593	0.19040072
Rv3190A	0.454379362	0.844032567
Rv3190c	0.168464791	0.948241955
Rv3193c	-0.034272682	0.992616185
Rv3196A	-0.231664861	0.937213189
Rv3197	0.629192746	0.587191981
Rv3198A	-0.155218196	0.960834139
uvrD2	0.677761698	0.597623633
Rv3200c	-0.223424877	0.937213189
Rv3205c	0.186124982	0.943711491
moeB1	-0.137389466	0.955466197
Rv3207c	-0.171289909	0.935840108
Rv3208	0.34192063	0.85765196
TB9.4	-0.096150617	0.980909174
Rv3209	-0.198736213	0.937213189
rhlE	0.142998963	0.948241955
Rv3212	1.793970607	0.098751918
Rv3213c	0.414133019	0.763658757
whiB1	0.283414093	0.805958153
Rv3220c	0.542589956	0.711506124
TB7.3	0.73289793	0.547135287
sigH	0.021831184	0.99818947
Rv3224	0.460157303	0.759727241
Rv3225c	0.235722555	0.922937401
desA3	1.063128363	0.830161007
Rv3230c	0.699017416	0.731046134
ppk2	-0.119973731	0.969596663
tgs3	-0.067578567	0.987958513
Rv3239c	-0.520048891	0.759727241
secA1	-0.294322679	0.844032567
Rv3241c	-1.206217709	0.048006802
lpqB	0.279938918	0.905526684
mtrB	0.149301383	0.948241955
mtrA	0.043932821	0.98925354
sahH	0.219724296	0.895592836
Rv3249c	-0.254201027	0.91867023
alkB	0.66479667	0.709109587
Rv3254	-1.155507222	0.244506625
pmmA	0.58715431	0.595192834
Rv3258c	0.763472148	0.563823446
whiB2	0.548890192	0.583665844
manB	0.211192382	0.925161022
Rv3267	0.952927976	0.273775661
Rv3269	1.43889316	0.80761191
ctpC	0.691945677	0.638185184
Rv3272	0.105952154	0.977360214
Rv3273	0.349098897	0.830161007
fadE25	-0.356030752	0.845524264
purK	0.365742909	0.871166565
Rv3277	-0.034419663	0.992616185
accD5	-0.14596369	0.948241955
accE5	0.134960042	0.949202835
sseA	0.031488691	0.992616185
accA3	0.720868552	0.381903313
lat	0.634735308	0.925161022
pcd	-0.098083495	0.977437058
Rv3295	-0.195072499	0.937213189
lhr	0.308294505	0.903914372
atsB	-0.233348971	0.909264071
phoY1	-0.591946745	0.672116304
glpD2	0.282226976	0.895592836
sapM	0.03735583	0.992669691
Rv3311	-0.310675076	0.887163343
Rv3312A	1.151520143	0.297651239
sdhA	-0.159524905	0.959267433
Rv3329	-0.375642078	0.854292626
trpS	0.662006847	0.694975757
icd1	0.452026287	0.763658757
metC	-1.02188408	0.253645131
PPE54	-0.062934301	0.985814968
PE_PGRS50	-0.444215841	0.830161007
PPE55	-0.466131326	0.641138919
Rv3365c	-0.499536826	0.708459361
Rv3371	-0.955882296	0.450428767
Rv3376	1.241645747	0.044232746
Rv3377c	0.25831214	0.89800842
Rv3378c	0.020951416	0.998429234
idsB	1.003633467	0.348076842
htdY	0.706796095	0.665608031
lpqD	-1.604907006	0.009868273
acrA1	-0.099139217	0.977437058
cmaA1	0.031871039	0.996057913
Rv3400	0.593343892	0.701787822
Rv3401	0.576100916	0.624173816
Rv3402c	0.030373646	0.99383283
Rv3403c	0.152427994	0.949202835
Rv3404c	0.10746031	0.977360214
vapB47	-0.004887638	0.998429234
vapC47	0.419121665	0.771133385
choD	0.479617042	0.795021031
guaB2	0.057913615	0.985814968
Rv3412	-0.426848187	0.744147321
Rv3413c	-0.582265367	0.678316518
sigD	-0.574934657	0.586061436
whiB3	0.10924845	0.969594485
groEL1	0.924094965	0.174183139
groES	1.129973367	0.033976268
PPE57	0.008049242	0.998429234
PPE59	0.807476237	0.845193421
Rv3435c	0.323305132	0.903812217
glmS	-0.234877127	0.909264071
mrsA	0.567768556	0.708459361
rpsI	-0.253125885	0.935840108
rplM	-0.21297511	0.938339186
rplQ	0.354480246	0.830161007
rpoA	0.483109968	0.70509226
rpsD	-0.236885413	0.909264071
rpsK	-0.359407553	0.871166565
rpsM	-0.021522809	0.998429234
rpmJ	-0.254745271	0.890222352
infA	-0.207534941	0.909264071
rmlB	0.610360069	0.609974929
rmlC	-0.013298683	0.998429234
Rv3467	-0.66051046	0.597623633
kgtP	0.203410933	0.943711491
PE31	1.203201081	0.064860718
PPE60	1.391827108	0.016950748
Rv3479	0.703795143	0.557700857
Rv3480c	0.199601715	0.937213189
cpsA	0.005236982	0.998429234
lipF	1.399306761	0.030287666
otsA	0.90908041	0.378618221
Rv3491	-0.661313348	0.462856151
Rv3492c	-0.2586923	0.919635784
mce4F	-0.259224315	0.918377563
lprN	0.157866398	0.951218488
mce4D	-0.235778956	0.936028736
mce4B	-0.584047615	0.763658757
mce4A	-0.591191876	0.625584753
Rv3502c	-0.005429761	0.998514607
fdxD	-0.426048198	0.85741554
fadE26	-0.493936556	0.80761191
PE_PGRS53	-0.03326096	0.994644625
PE_PGRS54	0.744732889	0.664446936
fadD19	-0.60644943	0.759727241
echA19	0.183253724	0.951998019
cyp142	0.052729	0.99123599
Rv3519	-0.152122876	0.949202835
Rv3520c	0.852128034	0.381303177
Rv3521	-0.712430295	0.671009876
ltp3	1.336958803	0.135520552
Rv3524	0.682355982	0.548395856
kshA	-0.696624412	0.466183127
Rv3528c	-0.595428172	0.525079441
Rv3529c	-0.356717124	0.895592836
PPE62	-0.935110583	0.466183127
kstD	-0.400733791	0.830161007
cyp125	-0.552583604	0.701787822
fadA5	0.0912475	0.977437058
ddn	0.044490922	0.992616185
Rv3549c	0.77030619	0.545233898
fdxB	0.049822855	0.992616185
fadA6	0.315882208	0.862826717
Rv3557c	0.700207355	0.575868188
PPE64	-0.509178678	0.77724533
Rv3559c	0.17962091	0.95137842
fadE30	0.485481233	0.77724533
fadD3	1.066295522	0.297176062
fadE31	0.554095192	0.742058638
hsaA	-0.128010068	0.959267433
fadE34	-0.218548926	0.948241955
kstR	0.170392614	0.949202835
lppH	-0.65488474	0.633277572
cysS1	0.528542794	0.771133385
ispF	0.863919032	0.492934755
ispD	1.035092587	0.360910302
Rv3583c	0.492522642	0.759727241
lpqE	-0.715712566	0.563823446
Rv3587c	0.03956646	0.992616185
lpqF	0.407507025	0.830161007
clpC1	0.182595821	0.925161022
lsr2	0.210820066	0.909264071
lysS	0.112594377	0.97354011
Rv3604c	0.43091268	0.846044038
ftsH	-0.086989292	0.97354011
Rv3613c	-1.212908702	0.088205373
espD	-1.46344435	0.001110068
espC	-1.652738254	0.000176136
espA	-1.042888862	0.034189989
hpt	-0.398104331	0.854292626
Rv3627c	0.064365271	0.98925354
ppa	-0.007828115	0.998429234
Rv3629c	-0.296448175	0.904552945
Rv3633	-1.882618024	0.000428405
galE1	-0.400036736	0.870844662
Rv3636	-1.32777111	0.185306811
Rv3642c	0.209690315	0.943711491
Rv3644c	0.190722233	0.948241955
Rv3645	1.049152308	0.214768633
topA	0.219938463	0.903914372
cspA	0.200129055	0.905825945
Rv3651	0.321639337	0.87343898
acs	0.07769467	0.983199216
nth	0.205097461	0.943711491
Rv3675	-0.575249279	0.77724533
crp	-0.418593912	0.741053694
Rv3679	-1.215642389	0.026167854
Rv3680	-0.240470473	0.902943625
whiB4	-0.108190641	0.971579928
ponA2	-0.029909713	0.992616185
Rv3684	-0.574510824	0.711506124
cyp137	0.072465767	0.983199216
Rv3686c	1.060109213	0.273775661
Rv3694c	0.13787488	0.959267433
Rv3703c	-0.067866928	0.987958513
gshA	-0.183527369	0.948241955
asd	0.263540242	0.925161022
ask	0.184437584	0.935840108
leuA	0.58472538	0.628703159
dnaQ	-0.195801864	0.937213189
recR	0.526919348	0.771133385
Rv3716c	-0.242290369	0.925161022
Rv3717	-0.285008661	0.909264071
Rv3719	-0.089740811	0.971579928
Rv3720	-0.111940372	0.969023295
dnaZX	-0.008742888	0.998429234
Rv3722c	0.232322646	0.909264071
Rv3723	0.282130145	0.909264071
Rv3725	0.075481165	0.977437058
Rv3726	-0.501418742	0.734012204
Rv3729	-0.366094202	0.846044038
Rv3732	0.043661361	0.992616185
tgs2	-1.28906687	0.029238315
Rv3735	-0.384586758	0.863610039
Rv3737	0.571402814	0.763658757
Rv3740c	-0.010802436	0.998429234
Rv3742c	-1.234671339	0.188006017
PE34	-1.480773479	0.09555755
Rv3747	0.197757589	0.952848788
Rv3749c	-0.96346703	0.245000745
Rv3750c	-1.452069852	0.002474669
Rv3755c	0.171368849	0.948241955
proX	0.962259709	0.452032105
Rv3762c	-0.634901679	0.709109587
lpqH	-0.804771259	0.186312382
Rv3766	0.351013406	0.888330119
Rv3767c	0.989763474	0.462856151
echA21	0.875080977	0.45661177
Rv3778c	0.400604181	0.771133385
Rv3780	-0.236699989	0.925596524
glfT1	0.912040772	0.421021139
Rv3785	0.00155993	0.99905878
Rv3788	-0.794314902	0.570919461
dprE1	-0.500166421	0.794278708
embC	0.570921698	0.716508426
embA	0.492170014	0.742058638
embB	0.57573554	0.633277572
Rv3796	0.228945111	0.935840108
accD4	-0.015493394	0.998429234
pks13	-0.058139852	0.977437058
fadD32	-0.535812476	0.52623491
Rv3802c	-0.230908992	0.903914372
fbpD	-0.757357385	0.45661177
fbpA	1.058381987	0.064860718
aftB	0.500967595	0.759727241
glfT2	0.122954129	0.957988299
glf	-0.190747956	0.936028736
pirG	-0.489005223	0.664446936
Rv3811	0.188432622	0.937213189
Rv3818	0.125784852	0.961582828
papA2	-0.510867803	0.742058638
Rv3821	0.24662197	0.925161022
Rv3822	0.518788993	0.633277572
mmpL8	0.655595134	0.440903703
papA1	0.570262482	0.563823446
pks2	0.813736274	0.185306811
fadD23	-0.410038293	0.805958153
Rv3827c	-0.069657437	0.985814968
bfrB	-0.734235938	0.45661177
glpQ1	0.238430225	0.937213189
Rv3843c	0.370525654	0.845193421
sodA	-0.642527283	0.430469577
Rv3847	-0.091877505	0.971579928
espR	0.0002422	0.999497125
ethA	0.854685533	0.548395856
ethR	0.527515914	0.805958153
gltD	-0.355864051	0.811659393
gltB	-0.370327962	0.759727241
Rv3863	0.158214406	0.955466197
espE	0.28070412	0.871166565
espF	-0.34999327	0.870844662
espG1	-0.243065541	0.925161022
espH	-0.178485025	0.949202835
eccA1	-0.166205255	0.943711491
eccB1	0.708800707	0.595192834
eccCa1	1.188517376	0.064860718
eccCb1	1.659348352	0.012609835
PE35	0.625434803	0.671009876
PPE68	-0.030637691	0.992669691
esxB	0.178923477	0.935840108
esxA	0.699543536	0.455292847
espI	-0.436683535	0.709109587
eccD1	0.016119691	0.998429234
espJ	0.052330133	0.9885966
espK	-0.194328665	0.925161022
espB	-0.02452844	0.99451815
eccE1	-0.206971803	0.937213189
mycP1	0.454416623	0.745349555
eccA2	0.376919551	0.830161007
eccD2	0.196037854	0.953697066
Rv3888c	-0.429946075	0.785332663
esxD	-0.59648602	0.667418964
eccC2	0.333622603	0.830161007
Rv3903c	-0.075844694	0.984680403
pcnA	0.112152166	0.977437058
Rv3909	0.378327106	0.846044038
Rv3910	0.296883347	0.871166565
trxB2	-0.063493306	0.990595468
trxC	-1.577863471	0.037058151
Rv3915	-0.362118631	0.805958153
Rv3916c	-0.077213271	0.977437058
parB	0.644098551	0.625584753
parA	0.4002257	0.844032567
gid	0.205593551	0.943711491
Rv3920c	1.08458661	0.230572425
Rv3921c	1.145198233	0.054020076
Rv3922c	0.660505663	0.613442849
rpmH	-0.534039423	0.771133385
